# Comprehensive evaluation of phosphoproteomic-based kinase activity inference

**DOI:** 10.1101/2024.06.27.601117

**Authors:** Sophia Müller-Dott, Eric J. Jaehnig, Khoi Pham Munchic, Wen Jiang, Tomer M. Yaron-Barir, Sara R. Savage, Martin Garrido-Rodriguez, Jared L. Johnson, Alessandro Lussana, Evangelia Petsalaki, Jonathan T. Lei, Aurelien Dugourd, Karsten Krug, Lewis C. Cantley, D.R. Mani, Bing Zhang, Julio Saez-Rodriguez

## Abstract

Kinases play a central role in regulating cellular processes, making their study essential for understanding cellular function and disease mechanisms. To investigate the regulatory state of a kinase, numerous methods have been, and continue to be, developed to infer kinase activities from phosphoproteomics data. These methods usually rely on a set of kinase targets collected from various kinase-substrate libraries. However, only a small percentage of measured phosphorylation sites can usually be attributed to an upstream kinase in these libraries, limiting the scope of kinase activity inference. In addition, the inferred activities from different methods can vary making it crucial to evaluate them for accurate interpretation. Here, we present a comprehensive evaluation of kinase activity inference methods using multiple kinase-substrate libraries combined with different inference algorithms. Additionally, we try to overcome the coverage limitations for measured targets in kinase substrate libraries by adding predicted kinase-substrate interactions for activity inference. For the evaluation, in addition to classical cell-based perturbation experiments, we introduce a tumor-based benchmarking approach that utilizes multi-omics data to identify highly active or inactive kinases per tumor type. We show that while most computational algorithms perform comparably regardless of their complexity, the choice of kinase-substrate library can highly impact the inferred kinase activities. Hereby, manually curated libraries, particularly PhosphoSitePlus, demonstrate superior performance in recapitulating kinase activities from phosphoproteomics data. Additionally, in the tumor-based evaluation, adding predicted targets from NetworKIN further boosts the performance, while normalizing sites to host protein levels reduces kinase activity inference performance. We then showcase how kinase activity inference can help in characterizing the response to kinase inhibitors in different cell lines. Overall, the selection of reliable kinase activity inference methods is important in identifying deregulated kinases and novel drug targets. Finally, to facilitate the evaluation of novel methods in the future, we provide both benchmarking approaches in the R package benchmarKIN.

**Graphical Abstract:** 
