## Supplementary Table 1 for "Comprehensive evaluation of phosphoproteomic-based kinase activity inference"

comp1	comp2	p.value	p.adj	wilcoxon
phosphositeplus	ptmsigdb	0.7338613752923576	0.8862370423118489	155
phosphositeplus	GPS	0.14006419300682188	0.20185721933336095	188
phosphositeplus	omnipath	0.09868744693352766	0.15111515311696422	193
phosphositeplus	networkin	4.204051187350709e-5	8.583271174174364e-5	256
phosphositeplus	iKiPdb	8.570426247835421e-10	2.9996491867423973e-9	289
phosphositeplus	shuffled	8.570426247835421e-10	2.9996491867423973e-9	289
ptmsigdb	GPS	0.20537973711777302	0.2648317662834442	182
ptmsigdb	omnipath	0.15983160089451598	0.21754856788420232	186
ptmsigdb	networkin	7.4373301936091e-5	1.4016506903340227e-4	253
ptmsigdb	iKiPdb	1.7140852495670842e-9	4.666120957154841e-9	288
ptmsigdb	shuffled	8.570426247835421e-10	2.9996491867423973e-9	289
GPS	omnipath	0.7596317505530132	0.8862370423118489	154
GPS	networkin	7.493183661466244e-4	0.0013113071407565929	239
GPS	iKiPdb	8.570426247835421e-10	2.9996491867423973e-9	289
GPS	shuffled	8.570426247835421e-10	2.9996491867423973e-9	289
omnipath	networkin	0.0037628713553908857	0.006146023213805113	227
omnipath	iKiPdb	1.0284511497402505e-8	2.5197053168636138e-8	285
omnipath	shuffled	8.570426247835421e-10	2.9996491867423973e-9	289
networkin	iKiPdb	6.1604223869441e-6	1.3720940770920949e-5	265
networkin	shuffled	8.570426247835421e-10	2.9996491867423973e-9	289
iKiPdb	shuffled	1.7140852495670842e-9	4.666120957154841e-9	288
