## Supplementary Table 2 for "Comprehensive evaluation of phosphoproteomic-based kinase activity inference"

comp1	comp2	p.value	p.adj	wilcoxon
wsum	RoKAI_z	0.6991341991341992	0.786525974025974	21
wsum	ulm	0.3939393939393939	0.5230998509687034	24
wsum	KSEA_z	0.3939393939393939	0.5230998509687034	24
wsum	ptmsea	0.30952380952380953	0.4517374517374517	25
wsum	viper	0.3939393939393939	0.5230998509687034	24
wsum	norm_wmean	0.30952380952380953	0.4517374517374517	25
wsum	Wilcox	0.24025974025974026	0.3778842516706594	26
wsum	mean	0.13203463203463203	0.289048789048789	28
wsum	number_of_targets	0.06493506493506493	0.20229770229770228	30
wsum	PC1	0.13203463203463203	0.289048789048789	28
wsum	KS	0.17965367965367965	0.3423987776928953	27
wsum	median	0.04112554112554113	0.20229770229770228	31
wsum	fgsea	0.04112554112554113	0.20229770229770228	31
wsum	rokai_lm	0.025974025974025976	0.20229770229770228	32
wsum	UQ	0.04112554112554113	0.20229770229770228	31
wsum	mlm	0.025974025974025976	0.20229770229770228	32
wsum	KARP	0.06493506493506493	0.20229770229770228	30
RoKAI_z	ulm	0.48484848484848486	0.5995836224843859	23
RoKAI_z	KSEA_z	0.48484848484848486	0.5995836224843859	23
RoKAI_z	ptmsea	0.48484848484848486	0.5995836224843859	23
RoKAI_z	viper	0.5887445887445888	0.6812615955473099	22
RoKAI_z	norm_wmean	0.48484848484848486	0.5995836224843859	23
RoKAI_z	Wilcox	0.24025974025974026	0.3778842516706594	26
RoKAI_z	mean	0.17965367965367965	0.3423987776928953	27
RoKAI_z	number_of_targets	0.06493506493506493	0.20229770229770228	30
RoKAI_z	PC1	0.17965367965367965	0.3423987776928953	27
RoKAI_z	KS	0.24025974025974026	0.3778842516706594	26
RoKAI_z	median	0.04112554112554113	0.20229770229770228	31
RoKAI_z	fgsea	0.04112554112554113	0.20229770229770228	31
RoKAI_z	rokai_lm	0.04112554112554113	0.20229770229770228	31
RoKAI_z	UQ	0.04112554112554113	0.20229770229770228	31
RoKAI_z	mlm	0.09307359307359307	0.24319229157938835	29
RoKAI_z	KARP	0.06493506493506493	0.20229770229770228	30
ulm	KSEA_z	0.6991341991341992	0.786525974025974	21
ulm	ptmsea	0.5887445887445888	0.6812615955473099	22
ulm	viper	0.5887445887445888	0.6812615955473099	22
ulm	norm_wmean	0.48484848484848486	0.5995836224843859	23
ulm	Wilcox	0.24025974025974026	0.3778842516706594	26
ulm	mean	0.17965367965367965	0.3423987776928953	27
ulm	number_of_targets	0.06493506493506493	0.20229770229770228	30
ulm	PC1	0.24025974025974026	0.3778842516706594	26
ulm	KS	0.24025974025974026	0.3778842516706594	26
ulm	median	0.06493506493506493	0.20229770229770228	30
ulm	fgsea	0.04112554112554113	0.20229770229770228	31
ulm	rokai_lm	0.06493506493506493	0.20229770229770228	30
ulm	UQ	0.04112554112554113	0.20229770229770228	31
ulm	mlm	0.09307359307359307	0.24319229157938835	29
ulm	KARP	0.06493506493506493	0.20229770229770228	30
KSEA_z	ptmsea	0.5887445887445888	0.6812615955473099	22
KSEA_z	viper	0.5887445887445888	0.6812615955473099	22
KSEA_z	norm_wmean	0.48484848484848486	0.5995836224843859	23
KSEA_z	Wilcox	0.24025974025974026	0.3778842516706594	26
KSEA_z	mean	0.17965367965367965	0.3423987776928953	27
KSEA_z	number_of_targets	0.06493506493506493	0.20229770229770228	30
KSEA_z	PC1	0.24025974025974026	0.3778842516706594	26
KSEA_z	KS	0.24025974025974026	0.3778842516706594	26
KSEA_z	median	0.09307359307359307	0.24319229157938835	29
KSEA_z	fgsea	0.04112554112554113	0.20229770229770228	31
KSEA_z	rokai_lm	0.06493506493506493	0.20229770229770228	30
KSEA_z	UQ	0.04112554112554113	0.20229770229770228	31
KSEA_z	mlm	0.09307359307359307	0.24319229157938835	29
KSEA_z	KARP	0.06493506493506493	0.20229770229770228	30
ptmsea	viper	0.8181818181818182	0.9141065830721004	16
ptmsea	norm_wmean	0.5887445887445888	0.6812615955473099	14
ptmsea	Wilcox	0.5887445887445888	0.6812615955473099	22
ptmsea	mean	0.30952380952380953	0.4517374517374517	25
ptmsea	number_of_targets	0.06493506493506493	0.20229770229770228	30
ptmsea	PC1	0.24025974025974026	0.3778842516706594	26
ptmsea	KS	0.30952380952380953	0.4517374517374517	25
ptmsea	median	0.13203463203463203	0.289048789048789	28
ptmsea	fgsea	0.06493506493506493	0.20229770229770228	30
ptmsea	rokai_lm	0.09307359307359307	0.24319229157938835	29
ptmsea	UQ	0.04112554112554113	0.20229770229770228	31
ptmsea	mlm	0.06493506493506493	0.20229770229770228	30
ptmsea	KARP	0.06493506493506493	0.20229770229770228	30
viper	norm_wmean	0.6991341991341992	0.786525974025974	15
viper	Wilcox	0.5887445887445888	0.6812615955473099	22
viper	mean	0.30952380952380953	0.4517374517374517	25
viper	number_of_targets	0.04112554112554113	0.20229770229770228	31
viper	PC1	0.24025974025974026	0.3778842516706594	26
viper	KS	0.30952380952380953	0.4517374517374517	25
viper	median	0.17965367965367965	0.3423987776928953	27
viper	fgsea	0.13203463203463203	0.289048789048789	28
viper	rokai_lm	0.13203463203463203	0.289048789048789	28
viper	UQ	0.025974025974025976	0.20229770229770228	32
viper	mlm	0.06493506493506493	0.20229770229770228	30
viper	KARP	0.025974025974025976	0.20229770229770228	32
norm_wmean	Wilcox	0.3939393939393939	0.5230998509687034	24
norm_wmean	mean	0.17965367965367965	0.3423987776928953	27
norm_wmean	number_of_targets	0.06493506493506493	0.20229770229770228	30
norm_wmean	PC1	0.24025974025974026	0.3778842516706594	26
norm_wmean	KS	0.24025974025974026	0.3778842516706594	26
norm_wmean	median	0.17965367965367965	0.3423987776928953	27
norm_wmean	fgsea	0.04112554112554113	0.20229770229770228	31
norm_wmean	rokai_lm	0.06493506493506493	0.20229770229770228	30
norm_wmean	UQ	0.04112554112554113	0.20229770229770228	31
norm_wmean	mlm	0.09307359307359307	0.24319229157938835	29
norm_wmean	KARP	0.06493506493506493	0.20229770229770228	30
Wilcox	mean	0.48484848484848486	0.5995836224843859	23
Wilcox	number_of_targets	0.06493506493506493	0.20229770229770228	30
Wilcox	PC1	0.48484848484848486	0.5995836224843859	23
Wilcox	KS	0.5887445887445888	0.6812615955473099	22
Wilcox	median	0.13203463203463203	0.289048789048789	28
Wilcox	fgsea	0.13203463203463203	0.289048789048789	28
Wilcox	rokai_lm	0.13203463203463203	0.289048789048789	28
Wilcox	UQ	0.025974025974025976	0.20229770229770228	32
Wilcox	mlm	0.06493506493506493	0.20229770229770228	30
Wilcox	KARP	0.025974025974025976	0.20229770229770228	32
mean	number_of_targets	0.09307359307359307	0.24319229157938835	29
mean	PC1	1	1	18
mean	KS	0.9372294372294372	1	19
mean	median	0.24025974025974026	0.3778842516706594	26
mean	fgsea	0.13203463203463203	0.289048789048789	28
mean	rokai_lm	0.30952380952380953	0.4517374517374517	25
mean	UQ	0.04112554112554113	0.20229770229770228	31
mean	mlm	0.17965367965367965	0.3423987776928953	27
mean	KARP	0.06493506493506493	0.20229770229770228	30
number_of_targets	PC1	0.06493506493506493	0.20229770229770228	6
number_of_targets	KS	0.09307359307359307	0.24319229157938835	7
number_of_targets	median	0.30952380952380953	0.4517374517374517	11
number_of_targets	fgsea	0.3939393939393939	0.5230998509687034	12
number_of_targets	rokai_lm	0.3939393939393939	0.5230998509687034	12
number_of_targets	UQ	1	1	18
number_of_targets	mlm	0.6991341991341992	0.786525974025974	15
number_of_targets	KARP	0.025974025974025976	0.20229770229770228	32
PC1	KS	1	1	18
PC1	median	0.09307359307359307	0.24319229157938835	29
PC1	fgsea	0.04112554112554113	0.20229770229770228	31
PC1	rokai_lm	0.06493506493506493	0.20229770229770228	30
PC1	UQ	0.04112554112554113	0.20229770229770228	31
PC1	mlm	0.09307359307359307	0.24319229157938835	29
PC1	KARP	0.06493506493506493	0.20229770229770228	30
KS	median	0.13203463203463203	0.289048789048789	28
KS	fgsea	0.17965367965367965	0.3423987776928953	27
KS	rokai_lm	0.13203463203463203	0.289048789048789	28
KS	UQ	0.13203463203463203	0.289048789048789	28
KS	mlm	0.24025974025974026	0.3778842516706594	26
KS	KARP	0.015151515151515152	0.20229770229770228	33
median	fgsea	0.3939393939393939	0.5230998509687034	24
median	rokai_lm	0.9372294372294372	1	19
median	UQ	0.17965367965367965	0.3423987776928953	27
median	mlm	0.9372294372294372	1	19
median	KARP	0.24025974025974026	0.3778842516706594	26
fgsea	rokai_lm	0.3939393939393939	0.5230998509687034	12
fgsea	UQ	0.3939393939393939	0.5230998509687034	24
fgsea	mlm	1	1	18
fgsea	KARP	0.06493506493506493	0.20229770229770228	30
rokai_lm	UQ	0.24025974025974026	0.3778842516706594	26
rokai_lm	mlm	1	1	18
rokai_lm	KARP	0.3939393939393939	0.5230998509687034	24
UQ	mlm	0.48484848484848486	0.5995836224843859	13
UQ	KARP	0.24025974025974026	0.3778842516706594	26
mlm	KARP	0.3939393939393939	0.5230998509687034	24
