## Supplementary Table 3 for "Comprehensive evaluation of phosphoproteomic-based kinase activity inference"

Database	Phosphosite_Plus_mean	PS+ SD	GPS_GS_mean	GPS_SD	PTMSigDB_mean	PTMSig_SD	Omnipath_mean	Omni_SD	NetworKIN_mean	NwKIN_SD	iKiP-DB_mean	iKiP_SD
KARP	0.536980819364608	0.0071835484553866	0.558448624164533	0.00706099893786438	0.536792646402337	0.00668055729834925	0.539443130911185	0.0050930894699973	0.553934020991381	0.00588711529065805	0.519965449463056	0.00438950726926939
KS	0.6442471048287	0.0066193009871044	0.662388874332056	0.00661983306733732	0.652617176656792	0.00651002072996843	0.61795424645386	0.00503205173479756	0.640759220807717	0.00546639164349877	0.522079811111148	0.00476560852789469
KSEA_z	0.659784735026049	0.00652948148099245	0.684661032456487	0.0064750818351489	0.664303143135425	0.00632976441546071	0.632512354920255	0.00494056164057151	0.641844715177915	0.00570782742152182	0.523258535226591	0.00446214958631154
PC1	0.642511064515222	0.00652522882891107	0.650616703321249	0.00675990079676083	0.647215285499777	0.0064751295971761	0.627294579880142	0.0048593811569457	0.65386522606572	0.00557731760265669	0.521771656840995	0.00443398624824587
RoKAI_z	0.668286536599866	0.00645138661772993	0.691651234514871	0.00636596205139791	0.673278326772452	0.00632276863350006	0.639882650542378	0.00490855008624682	0.652970445061174	0.00566269174036911	0.540728334310986	0.00442314208695932
UQ	0.645083539198791	0.00651574211641589	0.662686934073298	0.00646627326387468	0.646670321821355	0.00655163812978632	0.616090260857839	0.00517030007930235	0.629542209296183	0.00552142679734748	0.521489853942121	0.00441468213680649
Wilcox	0.650762527666309	0.00650707190155658	0.671270182213364	0.00646735348894043	0.656165906416136	0.00642211628553753	0.62468394100357	0.00504791996407655	0.641640648554861	0.00556058428657546	0.526398415548922	0.00435937354799022
fgsea	0.666805845775641	0.00642087090984867	0.694706733990825	0.00629032387020907	0.6723333509192	0.00629792765424137	0.636655318181195	0.00490793083972893	0.644888196309646	0.00573451661425786	0.536443991702523	0.00441896760265067
mean	0.666423795636857	0.00648021466705476	0.687210320698957	0.0063715813155936	0.67215809220405	0.00637519040059653	0.637034064884187	0.0049141495554071	0.654303543057525	0.00566981640651353	0.538816631329202	0.00442517728745516
median	0.6415422315414	0.00670472560581266	0.654692580453944	0.00660371747706814	0.645606383669494	0.0065613103647054	0.620226600962703	0.00496691636541824	0.646798047346414	0.00552740330292118	0.530355169374051	0.00436860827939351
mlm	0.636086417298321	0.00648116973053332	0.658452872373327	0.00651734312681835	0.636400014203969	0.00637581109651347	0.59780085271209	0.00480507215550028	0.604879326983636	0.00570353533981017	0.531319797609724	0.00440632508077081
norm_wmean	0.660106875303777	0.00652636192261548	0.684983511881239	0.00650114776686961	0.663522842011282	0.00632668702013906	0.633917771954525	0.00492255018346244	0.641890451481302	0.00571589602980283	0.523001938044195	0.00445194789599631
number_of_targets	0.528386207917063	0.00691075884373351	0.535780502115921	0.00654951142378884	0.524376290577864	0.00726297310115261	0.512545570247483	0.00549945509854693	0.524452438079116	0.00570207844135601	0.504503214340715	0.00369086514658718
ulm	0.659774614479271	0.00652947250246958	0.684665057301421	0.00647515335226016	0.664288813359847	0.00632983194441237	0.632519624906861	0.00494061883782199	0.641841450258227	0.0057077665787502	0.523256292744951	0.00446214653023634
viper	0.663112711840578	0.00647899235013653	0.682778188948644	0.00643497003371418	0.66646359116919	0.00635956960745288	0.631339775734941	0.00497566890173566	0.63678283204863	0.00567611170874182	0.526816421598346	0.00441880207100521
wsum	0.66543598086355	0.00647781212627168	0.687299341935706	0.00636848111776655	0.670708788198531	0.00639213713307426	0.637422375193706	0.00492184107115272	0.654479777611631	0.00564921666360625	0.53972235403224	0.00443823094591322
ptmsea	0.667020787390188	0.00643003663667448	0.690250979364616	0.00637143070795792	0.668993360659064	0.00637346926654365	0.635650839508317	0.00497056685163997	0.649331719497279	0.00567357152037122	0.53627833316402	0.00445685224348874
