## Supplementary Table 4 for "Comprehensive evaluation of phosphoproteomic-based kinase activity inference"

Activating site-derived benchmark	Kinases in evaluation set	Evaluated kinases per dataset
2.5% threshold	54	29
5% threshold	57	35
10% threshold	62	36
Protein-derived benchmark
2.5% threshold	98	42
5% threshold	104	51
10% threshold	112	57
