## Supplementary Table 5 for "Comprehensive evaluation of phosphoproteomic-based kinase activity inference"

id	cell_line	drug	sign	target
HL60.AZD6482	HL60	AZD6482	-1	PIK3CB
HL60.CAL101	HL60	CAL101	-1	PIK3CD
HL60.GDC0941	HL60	GDC0941	-1	PIK3CG
HL60.HS173	HL60	HS173	-1	PIK3CG
HL60.PIK294	HL60	PIK294	-1	PIK3CD
HL60.TGX221	HL60	TGX221	-1	PIK3CD
HL60.CX4945	HL60	CX4945	-1	CSNK2A1
HL60.Go6983	HL60	Go6983	-1	PRKCA
HL60.KN93	HL60	KN93	-1	CAMK2B
HL60.MK2206	HL60	MK2206	-1	AKT1;AKT2;AKT3
HL60.AZD5438	HL60	AZD5438	-1	CDK2
HL60.FRAX486	HL60	FRAX486	-1	PAK1;PAK2;PAK3
HL60.Ku0063794	HL60	Ku0063794	-1	MTOR
HL60.PD153035	HL60	PD153035	-1	EGFR
HL60.PF3758309	HL60	PF3758309	-1	PAK4
HL60.Torin1	HL60	Torin1	-1	MTOR
HL60.Trametinib	HL60	Trametinib	-1	MAP2K1
HL60.AZD1480	HL60	AZD1480	-1	JAK2
HL60.AZD5363	HL60	AZD5363	-1	AKT1;AKT3
HL60.BX912	HL60	BX912	-1	CHEK1;CDK2;GSK3B;PDPK1;KDR
HL60.CHIR99021	HL60	CHIR99021	-1	CDK1;MAPK1;GSK3A;GSK3B
HL60.GDC0068	HL60	GDC0068	-1	AKT1;AKT2;AKT3
HL60.GSK2334470	HL60	GSK2334470	-1	PDPK1
HL60.LY2090314	HL60	LY2090314	-1	GSK3A;GSK3B
HL60.Tofacitinib	HL60	Tofacitinib	-1	JAK3
HL60.AZD6244	HL60	AZD6244	-1	MAP2K1;MAP2K2;MAP3K1
HL60.AZD8055	HL60	AZD8055	-1	MTOR
HL60.GDC0994	HL60	GDC0994	-1	MAPK3;MAPK1
HL60.JNKIN8	HL60	JNKIN8	-1	MAPK8;MAPK9;MAPK10
HL60.LY2584702	HL60	LY2584702	-1	RPS6KB1
HL60.PH797804	HL60	PH797804	-1	MAPK12
HL60.Ulixertinib	HL60	Ulixertinib	-1	MAPK3;MAPK1
HL60.AZD3759	HL60	AZD3759	-1	EGFR;JAK1
HL60.GSK690693	HL60	GSK690693	-1	AKT3
HL60.JNJ38877605	HL60	JNJ38877605	-1	MET
HL60.KN62	HL60	KN62	-1	CAMK4
HL60.LEE011	HL60	LEE011	-1	CDK4;CDK6
HL60.LY2835219	HL60	LY2835219	-1	CDK4;CDK6
HL60.MP470	HL60	MP470	-1	PDGFRA;KIT
HL60.OSI906	HL60	OSI906	-1	IGF1R
HL60.AC220	HL60	AC220	-1	FLT3
HL60.GF109203X	HL60	GF109203X	-1	PRKCA;PRKCB;PRKCG
HL60.Go6976	HL60	Go6976	-1	PRKCZ;PRKD1
HL60.PF4708671	HL60	PF4708671	-1	RPS6KB1
HL60.SP600125	HL60	SP600125	-1	TTK;MAPK8;MAPK9;MAPK10
HL60.TAK715	HL60	TAK715	-1	MAPK12
HL60.TBCA	HL60	TBCA	-1	CSNK2A1
HL60.AT13148	HL60	AT13148	-1	ROCK1
HL60.AZ20	HL60	AZ20	-1	ATR
HL60.AZD6738	HL60	AZD6738	-1	ATR
HL60.Bosutinib	HL60	Bosutinib	-1	SRC;ABL1
HL60.Dabrafenib	HL60	Dabrafenib	-1	BRAF
HL60.Dasatinib	HL60	Dasatinib	-1	FYN;LCK;SRC
HL60.DNA_PK_IV	HL60	DNA_PK_IV	-1	PRKDC
HL60.H89_2HCl	HL60	H89_2HCl	-1	PRKACA
HL60.KD025	HL60	KD025	-1	ROCK2
HL60.NU7441	HL60	NU7441	-1	PRKDC
HL60.Ripasudil	HL60	Ripasudil	-1	ROCK1
HL60.Vemurafenib	HL60	Vemurafenib	-1	BRAF
MCF7.AZD6482	MCF7	AZD6482	-1	PIK3CB
MCF7.CAL101	MCF7	CAL101	-1	PIK3CD
MCF7.GDC0941	MCF7	GDC0941	-1	PIK3CG
MCF7.HS173	MCF7	HS173	-1	PIK3CG
MCF7.PIK294	MCF7	PIK294	-1	PIK3CD
MCF7.TGX221	MCF7	TGX221	-1	PIK3CD
MCF7.CX4945	MCF7	CX4945	-1	CSNK2A1
MCF7.Go6983	MCF7	Go6983	-1	PRKCA
MCF7.KN93	MCF7	KN93	-1	CAMK2B
MCF7.MK2206	MCF7	MK2206	-1	AKT1;AKT2;AKT3
MCF7.AZD5438	MCF7	AZD5438	-1	CDK2
MCF7.FRAX486	MCF7	FRAX486	-1	PAK1;PAK2;PAK3
MCF7.Ku0063794	MCF7	Ku0063794	-1	MTOR
MCF7.PD153035	MCF7	PD153035	-1	EGFR
MCF7.PF3758309	MCF7	PF3758309	-1	PAK4
MCF7.Torin1	MCF7	Torin1	-1	MTOR
MCF7.Trametinib	MCF7	Trametinib	-1	MAP2K1
MCF7.AZD1480	MCF7	AZD1480	-1	JAK2
MCF7.AZD5363	MCF7	AZD5363	-1	AKT1;AKT3
MCF7.BX912	MCF7	BX912	-1	CHEK1;CDK2;GSK3B;PDPK1;KDR
MCF7.CHIR99021	MCF7	CHIR99021	-1	CDK1;MAPK1;GSK3A;GSK3B
MCF7.GDC0068	MCF7	GDC0068	-1	AKT1;AKT2;AKT3
MCF7.GSK2334470	MCF7	GSK2334470	-1	PDPK1
MCF7.LY2090314	MCF7	LY2090314	-1	GSK3A;GSK3B
MCF7.Tofacitinib	MCF7	Tofacitinib	-1	JAK3
MCF7.AZD6244	MCF7	AZD6244	-1	MAP2K1;MAP2K2;MAP3K1
MCF7.AZD8055	MCF7	AZD8055	-1	MTOR
MCF7.GDC0994	MCF7	GDC0994	-1	MAPK3;MAPK1
MCF7.JNKIN8	MCF7	JNKIN8	-1	MAPK8;MAPK9;MAPK10
MCF7.LY2584702	MCF7	LY2584702	-1	RPS6KB1
MCF7.PH797804	MCF7	PH797804	-1	MAPK12
MCF7.Ulixertinib	MCF7	Ulixertinib	-1	MAPK3;MAPK1
MCF7.AZD3759	MCF7	AZD3759	-1	EGFR;JAK1
MCF7.GSK690693	MCF7	GSK690693	-1	AKT3
MCF7.JNJ38877605	MCF7	JNJ38877605	-1	MET
MCF7.KN62	MCF7	KN62	-1	CAMK4
MCF7.LEE011	MCF7	LEE011	-1	CDK4;CDK6
MCF7.LY2835219	MCF7	LY2835219	-1	CDK4;CDK6
MCF7.MP470	MCF7	MP470	-1	PDGFRA;KIT
MCF7.OSI906	MCF7	OSI906	-1	IGF1R
MCF7.AC220	MCF7	AC220	-1	FLT3
MCF7.GF109203X	MCF7	GF109203X	-1	PRKCA;PRKCB;PRKCG
MCF7.Go6976	MCF7	Go6976	-1	PRKCZ;PRKD1
MCF7.PF4708671	MCF7	PF4708671	-1	RPS6KB1
MCF7.SP600125	MCF7	SP600125	-1	TTK;MAPK8;MAPK9;MAPK10
MCF7.TAK715	MCF7	TAK715	-1	MAPK12
MCF7.TBCA	MCF7	TBCA	-1	CSNK2A1
MCF7.AT13148	MCF7	AT13148	-1	ROCK1
MCF7.AZ20	MCF7	AZ20	-1	ATR
MCF7.AZD6738	MCF7	AZD6738	-1	ATR
MCF7.Bosutinib	MCF7	Bosutinib	-1	SRC;ABL1
MCF7.Dabrafenib	MCF7	Dabrafenib	-1	BRAF
MCF7.Dasatinib	MCF7	Dasatinib	-1	FYN;LCK;SRC
MCF7.DNA_PK_IV	MCF7	DNA_PK_IV	-1	PRKDC
MCF7.H89_2HCl	MCF7	H89_2HCl	-1	PRKACA
MCF7.KD025	MCF7	KD025	-1	ROCK2
MCF7.NU7441	MCF7	NU7441	-1	PRKDC
MCF7.Ripasudil	MCF7	Ripasudil	-1	ROCK1
MCF7.Vemurafenib	MCF7	Vemurafenib	-1	BRAF
